# Diel Investments in Phytoplankton Metabolite Production Influenced by Associated Heterotrophic Bacteria

**DOI:** 10.1101/2020.11.18.388827

**Authors:** Mario Uchimiya, William Schroer, Malin Olofsson, Arthur S. Edison, Mary Ann Moran

## Abstract

Organic carbon transfer between photoautotrophic and heterotrophic microbes in the surface ocean mediated through metabolites dissolved in seawater is a central but poorly understood process in the global carbon cycle. In a synthetic microbial community in which diatom extracellular release of organic molecules sustained growth of a co-cultured bacterium, metabolite transfer was assessed over two diel cycles based on per cell quantification of phytoplankton endometabolites and bacterial transcripts. Of 31 phytoplankton endometabolites identified and classified into temporal abundance patterns, eight could be matched to patterns of bacterial transcripts mediating their uptake and catabolism. A model simulating the coupled endometabolite-transcription relationships hypothesized that one category of outcomes required an increase in phytoplankton metabolite synthesis in response to the presence of the bacterium. An experimental test of this hypothesis confirmed higher endometabolome accumulation in the presence of bacteria for all five compounds assigned to this category – leucine, glycerol-3-phosphate, glucose, and the organic sulfur compounds dihydroxypropanesulfonate and dimethylsulfoniopropionate. Partitioning of photosynthate into rapidly-cycling dissolved organic molecules at the expense of phytoplankton biomass production has implications for carbon sequestration in the deep ocean. That heterotrophic bacteria can impact this partitioning suggests a previously unrecognized influence on the ocean’s carbon reservoirs.

**Significance Statement:** Microbes living in the surface ocean are critical players in the global carbon cycle, carrying out a particularly key role in the flux of carbon between the ocean and atmosphere. The release of metabolites by marine phytoplankton and their uptake by heterotrophic bacteria is one of the major routes of microbial carbon turnover. Yet the identity of these metabolites, their concentration in seawater, and the factors that affect their synthesis and release are poorly known. Here we provide experimental evidence that marine heterotrophic bacteria can affect phytoplankton production and extracellular release of metabolites. This microbial interaction has relevance for the partitioning of photosynthate between dissolved and particulate carbon reservoirs in the ocean, an important factor in oceanic carbon sequestration.
