## Supplementary Table S1 for "Diel Investments in Phytoplankton Metabolite Production Influenced by Associated Heterotrophic Bacteria"

### Sheet: Sheet1
Table S1. Peaks from the HSQC experiment used for compound identification. All candidate peaks were obtained from BMRB and HMDB databases except for DHPS, DMSP, homarine, and β-1,3-glucan; see Supplementary Methods for details. Confirmed peaks are shown in bold. Peaks shared by other compound(s) are indicated by asterisks.
Compound	Chemical shift		Annotation confidence level
	1H (ppm)	13C (ppm)
Compounds with complete candidate peaks
β-1,3-glucan	3.51*, 3.51*, 3.56, 3.73*, 3.78a, 3.92*, 4.79	105.4, 86.9, 76.0, 70.9*, 78.4*, 63.4*, 63.4*	4
3-Hydroxybutyrate	1.19a, 2.3, 2.4, 4.15*	24.4, 49.1, 49.1, 68.4*	4
Acetate	1.91a	26.1	3
Adenosine	3.86*, 3.91*, 4.29*, 4.43*, 4.74*, 6.03*, 8.18, 8.3*	64.4*, 64.4*, 88.6*, 73.5*, 76.7*, 91.1*, 155.3, 143.3*	4
Alanine	1.49, 3.78	19.0, 53.6	4
Arginine	1.68, 1.91, 3.24*, 3.76*	26.5, 30.5, 43.3*, 57.3*	4
Asparagine	2.84, 2.94, 3.99a	37.4, 37.4, 54.1	4
Aspartate	2.71, 2.8a, 3.91	39.3, 39.5, 55.1	4
Betaine	3.25a, 3.89*	55.9, 68.6*	4
Choline	3.19*, 3.5*, 4.05	56.7*, 70.1*, 58.5	4
2,3-dihydroxypropane-1-sulfonate (DHPS)	3.03a, 3.11b, 3.58, 3.69, 4.14	56.5, 56.5, 67.3, 67.3, 70.8	5
Dicarboxylic acids (unidentified)	1.28*, 1.55*, 2.17a	31.4, 28.3, 40.1	1
Dimethylglycine	2.91, 3.71*	46.3, 62.7*	3
Dimethylsulfoniopropionate (DMSP)	2.73, 2.91a, 3.44	34.1, 27.8, 43.4	5
Ethanolamine	3.13a, 3.81	44.2, 60.6	4
Glucose	3.23, 3.4, 3.46, 3.52a, 3.7, 3.72, 3.81*, 3.82, 3.89*, 4.63, 5.22	77, 72.5, 78.6, 74.3, 75.6, 63.5, 74.1*, 63.3, 63.4*, 98.7, 94.9	4
Glutamate	2.09, 2.34, 3.74*	29.8, 36.4, 57.6*	4
Glutamine	2.12*, 2.44a, 3.76*	29.3*, 33.9, 57.2*	4
Glycerol 3-phosphate	3.61*, 3.68*, 3.78, 3.82a, 3.86*	65*, 65*, 67.6, 67.6, 74*	4
Glycerophosphocholine	3.22*, 3.61*, 3.67, 3.68*, 3.87*, 3.9, 3.95, 4.32	56.6*, 64.6*, 68.6, 64.7*, 69.1*, 73.3, 69.2, 62.1	4
Glycine	3.55a	44.3	3
Guanosine	3.82, 3.86, 4.22*, 4.39, 4.78*, 5.89, 7.98a	64.2, 64.2, 88.1*, 73.3, 76.2*, 90.4, 140.6	4
Homarine	4.37a, 7.98, 8.04, 8.55, 8.72	49.3, 130.2, 129, 149.4, 148.6	4
Isoleucine	0.93, 1.00a, 1.25, 1.45, 1.96, 3.65	13.9, 17.4, 27.2, 27, 38.7, 62.5	4
Leucine	0.94a, 0.96, 1.7*, 1.71, 3.74*	23.6, 24.8, 42.6*, 26.8, 56.2*	4
Lysine	1.43*, 1.49, 1.72, 1.88*, 3.02a, 3.75*	24*, 24, 29.2, 32.7*, 42.1, 57.5*	4
Phosphorylcholine	3.2*, 3.57, 4.15a	56.5*, 68.9, 60.6	4
Proline	1.99, 2.07, 2.34, 3.32b, 3.41a, 4.13	26.5, 31.8, 31.7, 49, 49, 64	4
Uridine	3.8, 3.91*, 4.12, 4.23a, 4.35*, 5.89, 5.9b, 7.86	63.6, 63.6*, 87.1, 72.1, 76.5*, 105.1, 92.1, 144.6	4
Valine	0.98, 1.03, 2.26, 3.6	19.4, 20.8, 31.9, 63.3	4
Trimethylamine N-oxide	3.26	62.2	3
4-Hydroxyphenylacetate	3.44, 6.85, 7.16	46.2, 118.2, 133.2	4
Compounds with partial candidate peaks
Agmatine	1.67, 1.74*, 3.02*, 3.23*	27.4, 26.8*, 41.7*, 43.1*	2
Canavanine	2.24*, 3.87*, 4.05*	31.7*, 55.1*, 74.7*	2
1,3-diaminopropane	2.06, 3.11	27.8, 39.5	2
Glucuronate	3.27, 3.5, 3.5, 3.57, 3.71, 3.72, 4.07*, 4.63*, 5.23*	76.9, 78.5, 74.8, 74.2, 79, 75.5, 74.6*, 98.7*, 95*	2
Inosine	3.86, 3.93*, 4.29, 4.45, 4.77, 6.09*, 8.22, 8.33*	64, 64*, 88.2, 73.1, 76.8, 91*, 148.9, 142.7	2
Maltose	3.27, 3.41*, 3.57*, 3.58, 3.63, 3.67*, 3.71*, 3.76, 3.76*, 3.77*, 3.81*, 3.9*, 3.93, 3.96, 4.64*, 5.22*, 5.4	76.8, 72.1*, 74.4*, 77.3, 79.4, 75.7*, 75.4*, 79, 63.3*, 63.3*, 63.3*, 63.2*, 72.7, 76, 98.5*, 94.6*, 102.3	2
Methionine	2.1, 2.18, 2.63, 3.85	16.6, 32.7, 31.6, 56.8	2
myo-Inositol	3.27, 3.52, 3.61, 4.06	77.2, 74, 75.1, 74.9	2
N-Acetyltyrosine	1.92, 2.83*, 3.09, 4.38, 6.83, 7.14	24.6, 39.5*, 39.5, 59.2, 118, 133.1	2
Phenylalanine	3.11, 3.27, 3.98, 7.32, 7.37, 7.42	39.2, 39.2, 58.9, 132.1, 130.4, 131.8	2
Threonine	1.32, 3.57, 4.24	22.3, 63.5, 68.9	2
Tryptophan	3.29, 3.46, 4.04, 7.19, 7.27, 7.31, 7.53, 7.72	29.1, 29.1, 57.9, 122.2, 124.9, 127.9, 114.7, 121.2	2
Xylose	3.21*, 3.31, 3.42*, 3.5, 3.52, 3.58, 3.6, 3.62, 3.63, 3.65, 3.67, 3.68, 3.69, 3.89, 3.94, 4.56, 4.58, 5.18	76.9*, 67.9, 78.7*, 74.2, 74.3, 72.1, 72.1, 72.1, 75.7, 75.5, 63.6, 72.1, 63.6, 67.9, 67.9, 99.4, 99.4, 95	2
aRepresentative peaks used in Figures 4 and S2.
bAlternative peaks used for the 15 d experiment.
