## Supplementary Table S2 for "Diel Investments in Phytoplankton Metabolite Production Influenced by Associated Heterotrophic Bacteria"

### Sheet: Sheet1
Table S2. Genes significantly enriched in the light treatments (100% and 50%) relative to the dark treatment (0%) during the direct light effects experiment. Genes differentially expressed (>2-fold change, adjusted p < 0.05, DESeq2) in at least one pairwise comparison are included. The 100% light intensity corresponded to noon irradiance in the diel experiment, 50% corresponded to mid-morning and…
Category/ function	Gene locus tag	Gene name	Operon	Coding protein	Fold-change			Notes
					50% vs 0%	100% vs 0%	100% vs 50%
Response to reactive oxygen species
	SPO0429			metallo-beta-lactamase family protein*	3.542	5.397	1.524	RSP799
	SPO1390			thioredoxin domain protein, DsbA family	1.998	2.802	n.s.
	SPO1481	cfa	1003	cyclopropane fatty acyl phospholipid synthase*	1.681	2.055	n.s.	RSP1090
	SPO1482	cfa	1004	cyclopropane fatty acyl phospholipid synthase*	1.685	2.001	n.s.	RSP1091
	SPO1483	cfa	1004	cyclopropane fatty acyl phospholipid synthase*	1.775	2.047	n.s.	RSP2144
	SPO1484		1004	hypothetical protein	1.705	2.077	n.s.
	SPO1487			hypothetical protein	2.196	2.976	n.s.
	SPO2917			glutathione S-transferase family protein	1.631	2.121	n.s.
	SPO3736			antioxidant, AhpC/Tsa family*	2.177	2.697	1.239	RSP899
	SPO3742			glutathione peroxidase family protein*	1.96	2.143	n.s.	RSP2389
Phosphorus metabolism
Phosphonate	SPO0468	phnG	320	alkylphosphonate (methylphosphonate) utilization protein PhnG	2.019	1.854	n.s.
	SPO0469	phnH	320	alkylphosphonate (methylphosphonate) utilization protein PhnH	2.452	1.739	n.s.
	SPO0470	phnI	320	alkylphosphonate (methylphosphonate) utilization protein PhnI	2.173	1.622	n.s.
	SPO0471	phnJ	320	alkylphosphonate (alpha-D-ribose 1-methylphosphonate 5-phosphate) utilization protein PhnJ	2.473	1.781	n.s.
	SPO0473	phnL	320	alkylphosphonate (methylphosphonate) utilization protein PhnL	2.063	1.65	n.s.
	SPO0474	phnN	320	alkylphosphonate (alpha-D-ribose 1,5-bisphosphate) utilization protein PhnN	2.103	1.702	n.s.
	SPO0780	phnC	494	phosphonate ABC transporter, ATP-binding protein	3.266	2.211	n.s.
	SPO0781	phnD	494	phosphonate ABC transporter, periplasmic phosphonate-binding protein	2.875	2.02	n.s.
	SPO0782	phnE-1	494	phosphonate ABC transporter, permease protein	3.416	2.23	n.s.
	SPO0783	phnE-2	494	phosphonate ABC transporter, permease protein	2.803	1.897	0.677
Phosphate	SPO1952	phoU	1283	phosphate transport system regulatory protein PhoU	2.828	2.198	n.s.
	SPO1953	phoB	1283	phosphate regulon transcriptional regulatory protein PhoB	2.348	1.972	n.s.
	SPO1948	pstS	1283	phosphate ABC transporter, periplasmic phosphate-binding protein	3.753	2.661	n.s.
	SPO1949	pstC	1283	phosphate ABC transporter, permease protein	2.794	2.117	n.s.
	SPO1950	pstA	1283	phosphate ABC transporter, permease protein	2.692	2.147	n.s.
	SPO1951	pstB	1283	phosphate ABC transporter, ATP-binding protein	2.793	2.144	n.s.
Metabolism
Sugar	SPO0608		391	sugar ABC transporter, periplasmic sugar-binding protein	3.397	3.46	n.s.
	SPO0609		391	sugar ABC transporter, ATP-binding protein	3.107	2.989	n.s.
	SPO0610		391	sugar ABC transporter, ATP-binding protein	3.767	3.756	n.s.
	SPO0611		391	sugar ABC transporter, permease protein	3.97	4.085	n.s.
	SPO0612		391	sugar ABC transporter, permease protein	3.607	4.088	n.s.
	SPO0613		391	hypothetical protein	3.468	3.978	n.s.
	SPO1820		1203	sugar ABC transporter, periplasmic sugar-binding protein	2.061	1.868	n.s.
Amino acid	SPO0584	aspC-1	378	aspartate aminotransferase	2.126	3.932	1.849
	SPO0585		378	dehydrogenase/transketolase family protein	1.731	2.491	n.s.
	SPO0586		378	acyl-carrier domain protein	1.55	2.105	n.s.
	SPO1148	enuR		Ectoine/5-hydroxyectoine transcriptional regulator	1.732	2.001	n.s.
	SPO2121		1399	ornithine cyclodeaminase	3.124	2.638	n.s.
	SPO3009	putR		proline dehydrogenase transcriptional activator	2.086	n.s.	n.s.
	SPO3010	putA		bifunctional PutA protein	2.515	1.825	n.s.
	SPO3354			phosphoserine aminotransferase	2.571	1.932	0.751
	SPO3355	serA		D-3-phosphoglycerate dehydrogenase	4.232	3.124	n.s.
Sulfur	SPO2632	cobA-1	1771	uroporphyrin-III C-methyltransferase	1.804	2.167	n.s.
	SPO2633		1771	hypothetical protein	1.844	2.257	n.s.
	SPO2635	cysH	1771	phosophoadenylyl-sulfate reductase	n.s.	2.026	n.s.
	SPO2636		1771	hypothetical protein	1.856	2.184	n.s.
	SPO2817			YeeE/YedE family protein	1.736	2.034	n.s.
Vitamin	SPO1388			transcriptional regulator, LuxR family/hydrolase, alpha/beta fold family	1.298	2.122	1.635
	SPO3068			hypothetical protein	1.577	2.275	1.443
Other metabolism	SPO2641		1774	hypothetical protein	1.421	2.417	1.701
	SPO2852			czcN domain protein	2.062	1.755	n.s.
	SPO3580			isochorismatase family protein	1.74	2.436	1.4
SN-glycerol-3-phosphate	SPO0240	ugpB	156	SN-glycerol-3-phosphate ABC transporter, periplasmic SN-glycerol-3-phosphate-binding protein	2.232	1.688	n.s.
	SPO0028			ABC transporter, transmembrane ATP-binding protein	1.674	2.123	n.s.
Other
Defense	SPO0784			chloramphenicol acetyltransferase, putative	2.35	1.686	n.s.
	SPO3184			acetyltransferase, GNAT family	2.15	1.871	n.s.
Hypothesical	SPO0943			hypothetical protein	1.579	2.19	1.387
	SPO0953			hypothetical protein	2.266	3.414	1.507
	SPO2135			hypothetical protein	2.013	1.557	n.s.
	SPO3274			hypothetical protein	2.492	3.713	n.s.
	SPO3710			hypothetical protein	1.58	2.159	1.366
